# *Sox17* expression in endocardium precursor cells regulates heart development in mice

**DOI:** 10.1101/548289

**Authors:** Rie Saba, Keiko Kitajima, Lucille Rainbow, Sylvia Engert, Mami Uemura, Hidekazu Ishida, Ioannis Kokkinopoulos, Yasunori Shintani, Shigeru Miyagawa, Yoshiakira Kanai, Masami Azuma-Kanai, Peter Koopman, Chikara Meno, John Kenny, Heiko Lickert, Yumiko Saga, Ken Suzuki, Yoshiki Sawa, Kenta Yashiro

**Author notes:** To whom correspondence may be addressed. Kenta Yashiro, MD, PhD, Department of Anatomy, Division of Anatomy and Developmental Biology, Kyoto Prefectural University of Medicine, 465 Kajii-cho, Kawaramachi-Hirokouji, Kamigyo-ku, Kyoto 602-8566, Japan.

## Abstract

The endocardium is the endothelial component of the vertebrate heart and plays a key role in heart development. Cardiac progenitor cells (CPCs) that express the homeobox gene *Nkx2-5* give rise to the endocardium. Where, when, and how the endocardium segregates during embryogenesis have remained largely unknown, however. We now show that *Nkx2-5*^+^ CPCs that express the Sry-type HMG box gene *Sox17* specifically differentiate into the endocardium in mouse embryos. Approximately 20% to 30% of *Nkx2-5*^+^CPCs transiently express *Sox17* from embryonic day (E) 7.5 to E8.5.Although *Sox17* is not essential or sufficient for endocardium fate, it can bias the fate of CPCs toward the endocardium. On the other hand, *Sox17* expression in the endocardium is required for heart development. Deletion of *Sox17* specifically in the mesoderm markedly impaired endocardium development with regard to cell proliferation and behavior. The proliferation of cardiomyocytes, ventricular trabeculation, and myocardium thickening were also impaired in a non–cell-autonomous manner in the *Sox17* mutant, resulting in anomalous morphology of the heart, likely as a consequence of down-regulation of NOTCH signaling. Changes in gene expression profile in both the endocardium and myocardium preceded the reduction in NOTCH-related gene expression in the mutant embryos, suggesting that *Sox17* expression in the endocardium regulates an unknown signal required for nurturing of the myocardium. Our results thus provide insight into differentiation of the endocardium and its role in heart development.

**Significance:** The endocardium is vital for vertebrate heart development; however, the molecular mechanisms regulating fate determination and differentiation remain largely unknown. Here, we show that a part of the earliest cardiac progenitor cells (CPCs) transiently and exclusively express *Sry*-type HMG box gene *Sox17* in the mouse embryo. *Sox17*-expressing CPCs specifically differentiate to the endocardium. *Sox17* biases the fate of CPCs toward the endocardium, and regulates proliferation and cellular behavior cell autonomously. Conversely, *Sox17* in the endocardium regulates the myocardium non-cell autonomously. Notably, *Sox17* is required for the ventricular trabeculation via the NOTCH signal that is not directly induced but maintained by *Sox17*. This study, thus, sheds light on endocardium development.
