## Supplemental Data 1 for "*Sox17* expression in endocardium precursor cells regulates heart development in mice"

### Sheet: 114 up in KO EC.txt
Gene List 1. 96 genes from 114 probes up-regulated in Sox17 knockout endocardial cell
Probe Name	Genbank Accession	Gene Symbol	Fold Change	Regulation
A_52_P646755	NM_029368	Tex30	1264.32	up
A_55_P2017929	NM_013492	Clu	938.571	up
A_51_P258409	NM_010423	Hey1	464.761	up
A_52_P496260	NM_027148	Exosc8	401.834	up
A_55_P2028894	NM_008092	Gata4	213.052	up
A_55_P1977468	NM_001114125	Dab2ip	206.106	up
A_55_P1987984	XM_006530851	Zfpm1	185.17	up
A_52_P123485	NM_025804	Tcf25	157.204	up
A_66_P125722	NM_025797	Cyb5a	134.29	up
A_55_P2112111	NM_009458	Ube2b	127.955	up
A_51_P121447	NM_054099	1110038F14Rik	119.644	up
A_51_P244690	NM_009458	Ube2b	118.971	up
A_66_P114627	NM_026416	S100a16	96.1651	up
A_51_P113072	NM_133837	Cdc123	94.501	up
A_51_P160439	NM_174848	Crybg3	84.4737	up
A_51_P409039	NM_053119	Echs1	84.0013	up
A_51_P176517	NM_170592	Ntmt1	82.9189	up
A_51_P196395	NM_026502	1110004E09Rik	80.0951	up
A_51_P190765	NM_025517	Rtca	77.3731	up
A_51_P454666	NM_144509	Arl6ip4	73.7631	up
A_55_P2043622	AK168351	Grhpr	72.5961	up
A_52_P17112	NM_133206	Znrf1	71.5135	up
A_51_P483557	NM_009458	Ube2b	70.1009	up
A_51_P443702	NM_023260	Mrps34	66.2756	up
A_55_P1954021	NM_016741	Scarb1	66.0034	up
A_55_P2098697	NM_009396	Tnfaip2	64.5069	up
A_55_P2129658	NM_008542	Smad6	62.2249	up
A_51_P192751	NM_026732	Mrpl14	57.7182	up
A_55_P2032192	NM_001164249	Tpm1	56.9035	up
A_55_P2037677	NM_007803	Cttn	56.5912	up
A_51_P300337	NM_007792	Csrp2	56.2476	up
A_66_P137157	NM_144509	Arl6ip4	55.216	up
A_51_P259879	NM_173430	Fkrp	47.0331	up
A_52_P276607	NM_008974	Ptp4a2	46.4934	up
A_51_P323878	NM_030205	Coro7	46.2122	up
A_66_P126492	NM_133937	Brk1	45.8769	up
A_65_P15215	NM_001177658	Mrpl15	44.2737	up
A_55_P1966538	NM_153775	Ctu2	42.26	up
A_51_P141535	NM_016978	Oat	40.8067	up
A_51_P286814	NM_011424	Ncor2	39.924	up
A_55_P2048210	NM_008060	Ganab	39.2581	up
A_52_P420308	XM_006517636	Tnpo1	34.7357	up
A_51_P404377	NM_009708	Rnd2	33.8594	up
A_55_P1975341	NM_016777	Nasp	33.7966	up
A_52_P484405	NM_008971	Twf1	32.9682	up
A_51_P227004	NM_016904	Cks1b	32.1688	up
A_51_P405565	NM_010830	Msh6	32.101	up
A_55_P1965333	NM_029090	Naa60	31.7595	up
A_55_P2012523	NM_008971	Twf1	30.1973	up
A_51_P128648	NM_025899	Uqcrc2	28.1037	up
A_55_P1953980	NM_023374	Sdhb	27.3292	up
A_55_P2061495	NM_016904	Cks1b	27.0986	up
A_55_P2056348		Mrps21	26.692	up
A_55_P2184009	NM_009708	Rnd2	25.1457	up
A_55_P2126063	NM_078479	Mrps21	23.0844	up
A_55_P2077488	AK017242		22.7442	up
A_51_P149775	NM_026911	Spcs1	22.355	up
A_51_P243304	NM_016905	Galk1	19.2678	up
A_51_P425080	NM_008231	Hdgf	18.7555	up
A_55_P2048209	NM_008060	Ganab	18.6462	up
A_51_P118650	NM_031392	Wdr6	18.6039	up
A_51_P261351	NM_026246	Mrpl49	18.5919	up
A_51_P436727	NM_177231	Arrb1	18.0312	up
A_55_P2104327	NM_181395	Pxdn	17.7582	up
A_51_P181365	NM_023211	Usmg5	17.1061	up
A_66_P113059	NM_010578	Itgb1	16.6882	up
A_52_P504478	NM_007414	Adprh	16.481	up
A_51_P364485	NM_009396	Tnfaip2	16.4787	up
A_66_P116126	NM_023374	Sdhb	16.2945	up
A_55_P2046519	NM_146244	Rps6kl1	16.1997	up
A_52_P613977	XM_006525198		15.4033	up
A_51_P345663	NM_024281	Rrbp1	15.2106	up
A_55_P2130256	NM_025593	Polr2l	14.348	up
A_55_P2009121	NM_021604	Agrn	13.7413	up
A_51_P253547	NM_009984	Ctsl	13.5699	up
A_51_P426283	NM_133347	Dhx30	13.0879	up
A_55_P2063711	NM_011482	Nhp2l1	12.4175	up
A_55_P2036083	NM_001025085	Gm5797	12.0349	up
A_52_P316697	NM_024460	Ost4	11.6053	up
A_52_P117352	NM_008120	Gja4	11.4906	up
A_52_P556281	NM_001080795	G3bp2	10.8095	up
A_66_P120901	NM_016843	Atxn10	10.7983	up
A_55_P2089655	NM_026030	Eif2s2	10.0582	up
A_52_P549954	GH455226	Ost4	9.35017	up
A_55_P2173358	XM_006513408	Slc16a7	9.23849	up
A_51_P143190	NM_008535	Lyl1	8.8592	up
A_51_P169693	NM_198095	Bst2	7.663	up
A_55_P2121662	NM_011952	Mapk3	7.57273	up
A_55_P1992388	BC023472	Edf1	6.96082	up
A_55_P2043317	NM_001171739	Bag1	6.9103	up
A_55_P2007535	NM_021519	Edf1	6.63424	up
A_52_P350148	NM_001004177	Celsr2	6.33351	up
A_51_P151835	NM_001110013	Tmtc3	6.25165	up
A_66_P107790	NM_026064	Myl12a	5.97755	up
A_51_P416419	NM_007591	Calr	5.25784	up
A_55_P1996082	NM_001034893	Zfp936	5.14016	up
