## Supplemental Data 2 for "*Sox17* expression in endocardium precursor cells regulates heart development in mice"

### Sheet: 171_Down in KO_EC.txt
Gene List 2. 141 genes from 171 probes down-regulated in Sox17 knockout endocardial cell
Probe Name	Genbank Accession	Gene Symbol	Fold Change	Regulation
A_55_P1971963	NM_023056	Tmem176b	-2294.88	down
A_51_P499864	NM_134024	Tubg1	-985.114	down
A_52_P587648	NM_001081080	Phf3	-655.736	down
A_51_P220162	NM_008716	Notch3	-522.677	down
A_55_P2027999	NM_001146100	Hk1	-374.213	down
A_55_P1968133	NM_001172073	Ttc4	-339.751	down
A_52_P409833	NM_008872	Plat	-332.693	down
A_51_P102503	NM_175224	Metap1	-323.129	down
A_66_P105307	NM_009628	Adnp	-319.158	down
A_55_P2041070	NM_001083927	Tle3	-313.573	down
A_52_P336825	NM_010771	Matr3	-311.332	down
A_55_P2166538	NM_025440	Mrps16	-293.773	down
A_55_P2087766	NM_023646	Dnaja3	-280.518	down
A_55_P2151751	NM_010771	Matr3	-256.234	down
A_55_P2073308	NM_009668	Bin1	-236.743	down
A_51_P234833	NM_133789	Strn4	-196.582	down
A_51_P407690	NM_175195	Sppl2b	-193.261	down
A_52_P142208	NM_023423	Akirin1	-187.094	down
A_51_P338461	NM_133947	Numa1	-186.173	down
A_55_P2082203	NM_013815	Baz1a	-157.456	down
A_66_P101755	NM_013672	Sp1	-149.807	down
A_55_P1984496	NM_130879	Usp48	-149.501	down
A_55_P2012181	NM_007944	Eps15l1	-145.829	down
A_51_P381873	NM_009774	Bub3	-144.653	down
A_55_P2003966	NM_019743	Rybp	-144.35	down
A_52_P686091	NM_011078	Phf2	-140.106	down
A_55_P2115582	NM_015747	Slc20a1	-127.01	down
A_51_P367310	NM_028083	Chaf1b	-124.495	down
A_51_P439876	NM_001252200	Map4k4	-121.811	down
A_51_P170758	NM_153419	Grwd1	-121.587	down
A_55_P2046338	NM_001168514	Mapk14	-110.461	down
A_55_P1961094	NM_027478	Tmem230	-107.012	down
A_51_P407004	NM_025774	Prkrip1	-105.38	down
A_55_P2133427	NM_178600	Vkorc1	-98.8707	down
A_51_P395555	NM_178600	Vkorc1	-98.7031	down
A_52_P366932	NM_010301	Gna11	-98.6442	down
A_51_P175555	NM_134058	Pelo	-97.7545	down
A_51_P422208	NM_007875	Dpagt1	-95.6598	down
A_55_P1983638	NM_027418	Mapk6	-90.3247	down
A_52_P658034	NM_009433	Tspyl1	-89.212	down
A_65_P10357	NM_026499	Srsf6	-87.0987	down
A_55_P1984497	NM_130879	Usp48	-82.7374	down
A_51_P370561	NM_026551	Dcakd	-81.5611	down
A_55_P2142580	XM_006539829	Mark4	-75.5065	down
A_55_P2126780	NM_001163538	Pgam5	-73.1859	down
A_51_P436068	NM_007412	Gpr182	-71.6362	down
A_51_P416919	NM_021402	Ube2j2	-70.9746	down
A_52_P45834	NM_008775	Pafah1b2	-68.9095	down
A_55_P2093822	NM_019912	Ube2d2a	-68.872	down
A_51_P228276	NM_008095	Gbas	-68.1341	down
A_52_P679152	NM_001042634	Clk1	-67.7592	down
A_55_P1970670	NM_011327	Scp2	-65.9787	down
A_52_P423128	NM_176849	Arglu1	-63.1471	down
A_55_P1968035	NM_001286103	LOC102308570	-57.7128	down
A_52_P426513	NM_019989	Sh3bgrl	-57.4125	down
A_66_P106090	NM_026632	Rpa3	-56.331	down
A_51_P253633	NM_023514	Mrps9	-55.0812	down
A_51_P133612	NM_026014	Cdt1	-54.0431	down
A_55_P2038162	NM_015807	Nt5c	-52.202	down
A_55_P1973334	NM_011949	Mapk1	-52.1477	down
A_52_P375638	NM_013818	Gtpbp1	-49.1852	down
A_51_P400016	XM_006522378	Kalrn	-47.5821	down
A_52_P255804	XM_006532099	Cbx1	-45.192	down
A_55_P1965050	NM_025415	Cks2	-41.5301	down
A_51_P248705	NM_023565	Cse1l	-40.7047	down
A_51_P116616	NM_019869	Rbm14	-40.6483	down
A_52_P339722	NM_146087	Csnk1a1	-40.4081	down
A_55_P2048928	NM_001161458	Cbfb	-39.914	down
A_55_P2136862	NM_001146224	Dpy30	-39.6229	down
A_55_P1989981	NM_146119	Fam129b	-35.9262	down
A_55_P1962736	NM_019787	Sec23b	-35.8174	down
A_55_P2132467	NM_001290448	Nfx1	-35.1889	down
A_52_P179178	NM_199028	Bend3	-34.3424	down
A_55_P2038737	NM_001199113	Slc29a1	-33.9191	down
A_55_P1992811	NM_010948	Nudc	-33.9085	down
A_66_P125071	NM_009278	Ssb	-32.8625	down
A_55_P2085181	NM_028083	Chaf1b	-32.7764	down
A_55_P1977548	NM_011949	Mapk1	-32.3949	down
A_51_P116407	NM_013753	Pald1	-32.1421	down
A_51_P365964	NM_144884	Tor1a	-31.2661	down
A_55_P2095727	NM_178087	Pml	-31.2091	down
A_51_P280245	NM_011751	Zfp207	-31.117	down
A_51_P267370	NM_022417	Itm2c	-30.9163	down
A_51_P367125	NM_011131	Pold1	-29.7865	down
A_55_P1998751	NM_152807	Ccdc137	-28.5951	down
A_55_P2140031	NM_146119	Fam129b	-28.2759	down
A_55_P2059318	NM_001166597	Dgkz	-26.8459	down
A_52_P397204	NM_007783	Csk	-26.7602	down
A_51_P370350	NM_139272	Galnt2	-25.7935	down
A_51_P349008	NM_133783	Ptges2	-24.9835	down
A_51_P286321	NM_026760	2310036O22Rik	-24.5563	down
A_55_P2080804	NM_026958	Slirp	-24.523	down
A_51_P464238	NM_009716	Atf4	-23.6263	down
A_51_P318544	NM_001039824	Fdx1l	-23.0358	down
A_55_P1978176	NM_133722	Abhd17c	-23.0022	down
A_55_P2105271	NM_001114088	Pdlim7	-22.7988	down
A_55_P2020831	XM_006503478	Tmem234	-22.2849	down
A_55_P2119817	NM_023900	Plekhj1	-21.8611	down
A_51_P384640	NM_026154	Mrpl10	-21.584	down
A_51_P201137	NM_133815	Lbr	-21.2054	down
A_51_P480499	NM_010926	Emc8	-20.8102	down
A_51_P141164	NM_053183	Ddx50	-20.6753	down
A_55_P2173982	NM_009104	Rrm2	-20.6655	down
A_51_P115626	NM_021423	Shank3	-19.9222	down
A_51_P309184	NM_008993	Pxmp2	-19.7613	down
A_51_P494675	NM_028071	Cotl1	-19.75	down
A_55_P2017082	NM_016806	Hnrnpa2b1	-19.7116	down
A_51_P485479	NM_020027	Prrc2a	-19.52	down
A_51_P297694	NM_133701	Prpf6	-18.0014	down
A_51_P321965	NM_023464	Ssna1	-17.8737	down
A_51_P185108	NM_024428	Dpy30	-17.6058	down
A_55_P1955612	NM_172410	Nup93	-17.1774	down
A_66_P106661	NM_007513	Slc7a1	-16.5138	down
A_55_P1972927	NM_013508	Elk3	-15.3004	down
A_51_P443508	NM_026438	Ppa1	-14.7383	down
A_55_P2132147	AK139029	ND3	-14.4617	down
A_52_P46419	NM_001038018	Grk6	-14.3929	down
A_52_P252737	NM_011241	Rangap1	-14.2217	down
A_52_P347591	NM_023202	Ndufa7	-13.7769	down
A_66_P128586	NM_030560	Cwc22	-13.369	down
A_51_P228295	NM_001001880	Mpzl1	-13.2069	down
A_55_P2040362	NM_175103	Bola2	-12.3075	down
A_55_P2116853	NM_001282126	Brpf1	-12.1474	down
A_51_P157524	NM_148952	E2f4	-11.5923	down
A_55_P2077009	NM_207223	Acap3	-11.4728	down
A_55_P1979728	NM_009716	Atf4	-11.2118	down
A_51_P284577	NM_010489	Hyal2	-9.80497	down
A_55_P2052181	NM_025534	Ccdc82	-9.36833	down
A_55_P2035579	XR_385233	LOC102639918	-9.12524	down
A_55_P2107398	BC085470	Tdg	-9.06867	down
A_52_P196105	NM_175274	Ttyh3	-9.05169	down
A_55_P2031112	NM_001039514	Dhps	-7.94424	down
A_55_P2149983	NM_001110824	Foxp4	-6.71068	down
A_55_P2110200	NM_001255993	Ubox5	-6.52679	down
A_55_P2012037	NM_028175	Lrrc8e	-6.38268	down
A_55_P1989885	NM_020618	Smarce1	-6.29108	down
A_52_P270035	NM_029836	Tspyl2	-6.20314	down
A_52_P78023	NM_172397	Limd2	-5.74212	down
A_51_P276599	NM_133886	AU040320	-5.6242	down
A_55_P1973926	NM_146152	Ipo13	-5.24436	down
A_55_P1958623	NM_134009	Ncln	-5.19817	down
