## Supplemental Data 3 for "*Sox17* expression in endocardium precursor cells regulates heart development in mice"

### Sheet: Up.txt
Gene List 3. 64 genes from 85 probes up-regulated in Sox17 knockout cardiomyocyte
Probe Name	Genbank Accession	Gene Symbol	Fold Change	Regulation
A_51_P114049	NM_134142	Tmem109	1069.97	up
A_51_P336874	NM_025272	Atp6v0e	711.168	up
A_52_P354744	NM_011401	Slc2a3	486.576	up
A_55_P1988033	NM_024173	Atp6v1g1	370.996	up
A_51_P357744	NM_010592	Jund	321.771	up
A_55_P2058783	NM_023516	Hilpda	195.476	up
A_55_P1958623	NM_134009	Ncln	174.653	up
A_51_P323620	NM_144543	Thyn1	145.681	up
A_51_P372172	NM_011962	Plod3	142.439	up
A_51_P303725	NM_144534	Tmem38a	135.663	up
A_55_P1989384	NM_025607	Rnf181	128.655	up
A_51_P297480	NM_144491	Dph1	106.017	up
A_55_P1992650	NM_015740	Bloc1s1	102.478	up
A_55_P2107502	NM_001081286	Fat1	97.2361	up
A_51_P143915	NM_025607	Rnf181	92.7597	up
A_52_P509710	NM_025635	Zwint	89.4917	up
A_51_P356642	NM_008471	Krt19	78.9757	up
A_51_P175871	NM_010325	Got2	78.3791	up
A_55_P2043622	AK168351	Grhpr	73.8214	up
A_51_P115159	NM_027342	Fam162a	64.0607	up
A_55_P2033255	AK009858	Prdx5	55.3369	up
A_55_P1975215	NM_153553	Npas4	46.7685	up
A_51_P216593	NM_011716	Wfs1	40.3668	up
A_55_P1979463	NM_012021	Prdx5	36.7515	up
A_51_P439085	NM_023516	Hilpda	33.5626	up
A_51_P251717	NM_026304	l7Rn6	33.4024	up
A_51_P291839	NM_183256	Cox14	31.0101	up
A_55_P2056315	NM_009321	Tbca	29.1207	up
A_55_P1969831	NM_025576	Ptpmt1	27.2511	up
A_55_P2219903	AW061147	AW061147	26.0916	up
A_55_P1974367	NM_010174	Fabp3	25.5393	up
A_55_P1975400	NM_001081185	Flnc	24.2039	up
A_55_P1989511	NM_009321	Tbca	22.8209	up
A_52_P679105	NM_029614	Prss23	21.4204	up
A_55_P2033780	NM_010174	Fabp3	20.8484	up
A_55_P2170139	NM_053075	Rheb	19.1014	up
A_55_P2064996	NM_009798	Capzb	18.867	up
A_55_P2025103	NM_017472	Snx3	15.8684	up
A_51_P210474	NM_026310	Mrpl18	15.5463	up
A_51_P294095	NM_021880	Prkar1a	15.0203	up
A_52_P585831	NM_027088	Bap1	12.2755	up
A_55_P2021892	AK042062	Ccdc114	12.2077	up
A_55_P2129034	NM_053075	Rheb	11.8899	up
A_55_P1966304	NM_031192	Ren1	11.3288	up
A_66_P112394	AK134220		9.96381	up
A_55_P2009576	NR_004432	Rnu12	9.67652	up
A_51_P498890	NM_007853	Degs1	8.57028	up
A_55_P2141876	NM_001136069	Ldha	8.39597	up
A_55_P1996927	NM_001278256	Prnp	7.23659	up
A_52_P570543	NM_172800	Sdk2	6.39145	up
A_55_P2068152	NM_027532	Anapc15	6.19683	up
A_55_P1967553	NM_001270498	Tmem254c	6.13536	up
A_55_P2065592	NR_029471	Rps15a-ps6	6.13478	up
A_55_P1954067	NM_001205234	Nrxn2	5.96141	up
A_55_P1960202	NM_001081249	Vcan	5.91766	up
A_55_P1978151	XR_388183	Gm4342	5.90324	up
A_55_P2149020	NM_025592	Rpl35	5.64604	up
A_55_P1991351	NM_009113	S100a13	5.54962	up
A_66_P133993	XM_006543383	Gm5093	5.46726	up
A_66_P134474	NM_001123394	Ang3	5.22002	up
A_55_P2040371	NM_001083938	Rnaset2a	5.20252	up
A_55_P2043582	NM_001177966	4930480E11Rik	5.17734	up
A_55_P1997614	AK043138	Gm9693	5.16213	up
A_55_P1998213	CA976817		5.02232	up
