## Supplemental Data 4 for "*Sox17* expression in endocardium precursor cells regulates heart development in mice"

### Sheet: down.txt
Gene List 4. 236 genes from 274 probes down-regulated in Sox17 knockout cardiomyocyte
Probe Name	Genbank Accession	Gene Symbol	Fold Change	Regulation
A_51_P272106	NM_007705	Cirbp	-2139.58	down
A_51_P273326	NM_026969	Sec31a	-2088.62	down
A_51_P193490	NM_145564	Fbxo21	-1508.43	down
A_55_P2173982	NM_009104	Rrm2	-1427.59	down
A_51_P251352	NM_015829	Slc25a13	-1425.55	down
A_51_P324934	AK088142	Mcm3	-1184.8	down
A_55_P1983177	NM_207625	Acsl4	-991.481	down
A_52_P284348	NM_001145433	Smim20	-978.208	down
A_55_P2093543	NM_172339	Snapc4	-926.156	down
A_55_P2302285	NM_009319	Tarbp2	-805.478	down
A_51_P328932	NM_011626	Tmem165	-730.662	down
A_55_P1953087	NM_008563	Mcm3	-690.149	down
A_52_P441974	NM_145920	Evc2	-644.269	down
A_55_P2143041	NM_016966	Phgdh	-593	down
A_51_P419300	NM_026549	Pdcd2l	-574.665	down
A_55_P2125229	NM_001198911	Arhgef2	-548.512	down
A_52_P423128	NM_176849	Arglu1	-535.694	down
A_55_P1973995	NR_076393	Gm6756	-525.062	down
A_55_P2092310	AK195427	Phgdh	-515.571	down
A_55_P2046262	NM_016966	Phgdh	-498.577	down
A_55_P1997291	NM_178390	Fam53a	-471.787	down
A_51_P210877	NM_001024622	Pcnp	-471.297	down
A_51_P209319	NM_016752	Slc35b1	-456.619	down
A_51_P235801	NM_007564	Zfp36l1	-428.432	down
A_66_P124788	NM_025548	Tbcb	-414.808	down
A_65_P11603	NM_011918	Ldb3	-410.498	down
A_51_P361788	NM_013933	Vapa	-409.18	down
A_51_P279623	NM_030240	Pagr1a	-376.562	down
A_55_P1952779	NM_001033379	Dcp1b	-348.656	down
A_55_P2117202	NM_013604	Mtx1	-345.849	down
A_51_P187716	NM_001276767	Zc3h11a	-327.093	down
A_51_P428715	NM_026759	Mrpl13	-296.561	down
A_55_P2136757	NM_025996	Tomm34	-296.242	down
A_55_P2026380	NM_026549	Pdcd2l	-292.838	down
A_51_P134062	NM_011503	Stxbp2	-286.195	down
A_55_P1970935	NM_001003918	Usp7	-274.996	down
A_55_P1990780	NM_011200	Ptp4a1	-255.402	down
A_55_P2174953	NM_009658	Akr1b3	-255.074	down
A_55_P2129925	NM_008652	Mybl2	-237.226	down
A_55_P2076580	NM_130864	Acaa1a	-236.333	down
A_52_P408025	NM_001143683	Mpped2	-222.129	down
A_51_P487668	NR_003523	H2afy3	-221.783	down
A_55_P2177154	NM_178200	Hist1h2bm	-220.904	down
A_55_P2013833	NM_010028	Ddx3x	-214.393	down
A_51_P162471	NM_134081	Dnajc9	-213.644	down
A_55_P2064557	NM_011046	Furin	-207.746	down
A_55_P1956973	NM_011602	Tln1	-207.448	down
A_55_P1993594	NM_001033379	Dcp1b	-205.181	down
A_55_P2134012	NM_026936	Oxa1l	-203.502	down
A_51_P491595	NM_145930	AW549877	-201.743	down
A_51_P256246	NM_025359	Tspan13	-194.947	down
A_55_P1956827	NM_031373	Ogfr	-183.401	down
A_55_P2119430	NM_009462	Usp10	-176.051	down
A_51_P227108	NM_029752	Bri3bp	-173.823	down
A_52_P516021	NM_011201	Ptpn1	-170.668	down
A_51_P492482	NM_031249	Cstf2t	-170.047	down
A_51_P151897	NM_001146012	R3hcc1	-168.41	down
A_51_P212023	NM_016926	Sart3	-168.247	down
A_55_P2186619	NM_009033	Rbmxl1	-166.156	down
A_52_P615952	NM_001159517	Qk	-165.859	down
A_52_P313080	NM_010448	Hnrnpab	-163.381	down
A_52_P536481	NM_020619	Mogs	-156.229	down
A_51_P246471	NM_017463	Pbx2	-155.848	down
A_51_P352562	NM_024177	Mrpl38	-150.695	down
A_55_P2150053	NM_023311	Yipf5	-149.937	down
A_55_P2186621	NM_009033	Rbmxl1	-149.137	down
A_55_P1998411	NM_025336	Chchd3	-146.904	down
A_66_P100932	NM_026982	Tmem256	-145.262	down
A_55_P2028661	NM_023173	Dusp12	-144.223	down
A_51_P180140	NM_175663	Hist1h2ba	-139.676	down
A_51_P496751	NM_018868	Nop58	-139.419	down
A_51_P206251	NM_145542	Ahcyl1	-132.749	down
A_52_P370402	NM_019715	Kcmf1	-132.393	down
A_55_P2091691	NM_019837	Nudt3	-128.433	down
A_51_P117995	NM_021514	Pfkm	-127.105	down
A_55_P1992811	NM_010948	Nudc	-122.324	down
A_52_P423174	NM_146230	Acaa1b	-119.586	down
A_55_P2035205	NM_026472	Nifk	-118.669	down
A_55_P2168761	NM_001110791	Sf1	-118.214	down
A_55_P2109354	NM_199322	Dot1l	-117.145	down
A_51_P261379	NM_139140	Spats2	-108.8	down
A_55_P2016675	NM_031373	Ogfr	-106.36	down
A_55_P2151466	NM_138660	Casc3	-105.983	down
A_55_P2103902	NM_023167	Mrpl4	-105.159	down
A_55_P2131875	NM_178627	Poldip3	-105.093	down
A_51_P235878	NM_008193	Guk1	-104.336	down
A_55_P2024307	NM_001283028	Spin1	-103.089	down
A_55_P2079485	NM_019766	Ptges3	-99.7164	down
A_51_P163958	NM_011467	Spr	-99.0395	down
A_66_P121774	NM_029565	Tmem59	-94.7663	down
A_51_P106488	NM_001085371	Speg	-94.3657	down
A_55_P1989504	NM_001199360	Tmem164	-93.8349	down
A_55_P2058757	NM_007598	Cap1	-91.8579	down
A_55_P2125912	NM_009838	Cct6a	-91.6055	down
A_52_P305890	NM_023311	Yipf5	-91.4006	down
A_66_P118233	NM_029872	Hnrnpa0	-87.7986	down
A_52_P609120	NM_020271	Pdxp	-87.5294	down
A_52_P274238	NM_021500	Maea	-86.1014	down
A_55_P1995074	NM_176902	Ubald2	-80.9515	down
A_55_P2012689	NM_011494	Stk16	-78.7753	down
A_52_P652212	NM_021526	Psmd14	-78.3277	down
A_51_P477941	NM_013907	Fbxw4	-77.7852	down
A_55_P2152926	NM_016776	Mybbp1a	-76.8377	down
A_55_P2128646	NM_020567	Gmnn	-73.2295	down
A_51_P184353	NM_010150	Nr2f6	-70.2589	down
A_55_P2120545	NM_199306	Wdtc1	-69.4264	down
A_55_P1973254	NM_133978	Cmtm7	-68.1828	down
A_52_P375876	NM_007478	Arf3	-67.6626	down
A_51_P332822	NM_015751	Abce1	-67.4564	down
A_55_P2008081	NM_016802	Rhoa	-66.1768	down
A_51_P462102	NM_133911	Gpr125	-65.9479	down
A_55_P2008755	BC004614	Mrpl30	-65.8809	down
A_51_P506748	NM_172739	Arhgap35	-64.7815	down
A_51_P450518	NM_028299	2700029M09Rik	-63.9957	down
A_55_P2063711	NM_011482	Nhp2l1	-63.1466	down
A_51_P451151	NM_026785	Ube2c	-62.7956	down
A_55_P2066384	NM_009652	Akt1	-62.6187	down
A_55_P1963491	NM_008972	Ptma	-61.8597	down
A_52_P57308	NM_027994	Cand1	-61.5484	down
A_55_P1954081	NM_027159	Ccdc115	-58.619	down
A_51_P190765	NM_025517	Rtca	-57.4316	down
A_55_P1984009	NM_001083945	Rsph3b	-56.9492	down
A_51_P254234	NM_133928	Chchd4	-55.7296	down
A_51_P196395	NM_026502	1110004E09Rik	-54.6742	down
A_52_P31814	NR_027943	1110038B12Rik	-54.0336	down
A_55_P2038867	NM_001030014	Mcat	-53.2194	down
A_52_P569038	NM_001037846	Cnot2	-53.1694	down
A_51_P380178	NM_008321	Id3	-53.0676	down
A_51_P508349	NM_027276	Cdc16	-52.9954	down
A_51_P194377	NM_021567	Pcbp4	-52.8399	down
A_55_P2112295	NM_010440	Hmg20b	-52.647	down
A_66_P136788	NM_176902	Ubald2	-52.4674	down
A_51_P221362	NM_001163635	Tnks2	-52.4154	down
A_55_P1967568	NM_023215	Chtop	-52.1271	down
A_51_P138538	NM_026892	Eif1b	-51.8389	down
A_55_P1996941	NM_026785	Ube2c	-51.6622	down
A_55_P2111148	NM_001166669	Gemin5	-50.4412	down
A_55_P2052172	XR_403709	LOC102643064	-50.216	down
A_52_P429749	NM_019704	Tmem115	-49.6128	down
A_55_P1959006	NM_178601	Imp4	-49.5493	down
A_55_P2082444	NM_008942	Npepps	-49.4877	down
A_55_P2120577	NM_010828	Cited2	-49.2903	down
A_51_P468294	NM_017462	Polg	-48.5495	down
A_55_P2028511	XM_003085343	Gm15466	-48.3479	down
A_51_P429209	NM_011421	Smpd1	-48.2559	down
A_55_P1955841	NM_001038492	Ctsa	-48.0517	down
A_55_P2057792	DV052864		-47.9752	down
A_52_P568805	NM_146093	Ubxn1	-46.3259	down
A_55_P1959263	NM_001110831	Dnpep	-46.2922	down
A_55_P2011852	NM_183417	Cdk2	-44.273	down
A_55_P2001168	XR_406614	Gm14443	-44.0157	down
A_55_P2149500	NM_010630	Kifc2	-43.3251	down
A_55_P1993940	NM_080559	Sh3bgrl3	-43.0979	down
A_52_P275408	NM_019674	Ppp4c	-42.8741	down
A_51_P450123	NM_053163	Mrpl36	-42.5632	down
A_51_P520927	NM_028771	Ccdc97	-41.7685	down
A_52_P507310	NM_026080	Mrps24	-41.5783	down
A_55_P1958306	NM_146153	Thrap3	-40.1497	down
A_55_P2106394	NM_026412	Knstrn	-39.7117	down
A_51_P248705	NM_023565	Cse1l	-38.9612	down
A_55_P2085225	DV052864		-38.3577	down
A_55_P2001290	NM_009454	Ube2e3	-38.2997	down
A_52_P616591	NM_080469	Eri3	-38.0018	down
A_55_P2028894	NM_008092	Gata4	-37.8913	down
A_55_P1974582	NM_033561	Eif4h	-37.8415	down
A_55_P1996088	XR_375382		-37.5384	down
A_52_P16563	NM_177727	Lsm14b	-36.6742	down
A_55_P1959869	NM_025800	Ppp1r2	-35.1374	down
A_51_P300709	NM_009272	Srm	-34.5628	down
A_55_P1980125	NM_013663	Srsf3	-34.3087	down
A_52_P484405	NM_008971	Twf1	-33.4469	down
A_55_P2109342	NM_009070	Rnps1	-32.9493	down
A_55_P2098688	NM_016766	Mcrs1	-32.6823	down
A_55_P1972852	NM_016766	Mcrs1	-32.6033	down
A_52_P583458	NM_010093	E2f3	-32.583	down
A_51_P412508	NM_018885	Irx4	-32.1987	down
A_51_P480499	NM_010926	Emc8	-31.4909	down
A_51_P289588	NM_009454	Ube2e3	-31.2897	down
A_55_P2012523	NM_008971	Twf1	-30.7711	down
A_55_P2160682	NM_001204875	Set	-30.692	down
A_51_P400773	NM_008233	Hdgfrp2	-30.6631	down
A_55_P1956712	NM_025895	Med28	-30.6011	down
A_55_P2002376	NM_009272	Srm	-29.5532	down
A_51_P485899	NM_001078167	Srsf1	-28.4692	down
A_66_P136372	NM_030116	Mrpl9	-27.288	down
A_55_P2021049	NM_139297	Ugp2	-27.1987	down
A_51_P418339	NM_026023	Nudcd2	-25.6842	down
A_52_P541175	NM_183195	Marveld1	-25.6631	down
A_51_P108862	NM_012003	Cops7a	-25.5935	down
A_55_P2016478	NM_001252457	Ddx39b	-25.4311	down
A_52_P468041	NM_172943	Alkbh5	-24.4768	down
A_55_P2080895	NM_009005	Rab7	-24.3966	down
A_55_P1964628	XR_385459	LOC102633627	-24.2045	down
A_55_P2046453	NM_144829	Aarsd1	-23.7094	down
A_55_P1955998	NM_001004142	Nlrp1a	-23.4732	down
A_66_P106375	NM_011499	Strap	-22.5265	down
A_52_P518808	AK007961	Mmd	-22.5159	down
A_55_P1996087	NM_001190302	Gm14326	-22.2951	down
A_55_P2045268	NM_029565	Tmem59	-21.8644	down
A_55_P2080396	NM_023167	Mrpl4	-21.8587	down
A_55_P1978176	NM_133722	Abhd17c	-20.9669	down
A_51_P225592	NM_001001491	Tpm4	-20.356	down
A_55_P1957168	NM_133777	Ube2s	-18.8299	down
A_55_P2247852	NM_198613	Ap2s1	-18.7407	down
A_55_P2128501	NM_031170	Krt8	-18.6183	down
A_51_P425962	NM_010158	Khdrbs3	-18.2061	down
A_55_P2006762	NM_025824	Bzw1	-17.3829	down
A_55_P1994229	NM_010473	Hrc	-16.6645	down
A_55_P1989858	BC040346	Thrap3	-16.4968	down
A_55_P2076057	NM_001166546	Hmga1	-15.4886	down
A_51_P272123	NM_024197	Ndufa10	-15.2913	down
A_55_P2107302	NM_025338	Aurkaip1	-15.2883	down
A_55_P2134251	AK051800	Hmgb1	-15.1092	down
A_55_P1981664	NM_033144	2008-09-01	-15.0366	down
A_55_P2153292	NM_146116	Tubb4b	-15.0114	down
A_51_P202033	NM_026582	Wls	-14.8413	down
A_55_P2160686	NM_207652	Tsc22d1	-14.4667	down
A_55_P2177614	NM_013663	Srsf3	-14.2011	down
A_55_P2154536	NM_001159626	Hagh	-13.3876	down
A_51_P421664	NM_133739	Tmem123	-13.0866	down
A_55_P2132403	NM_198170	Szt2	-12.054	down
A_55_P2081530	NM_080559	Sh3bgrl3	-11.4687	down
A_55_P2157019	NM_007531	Phb2	-10.5895	down
A_66_P138567	NM_198170	Szt2	-9.41219	down
A_52_P552832	NM_010886	Ndufa4	-9.20861	down
A_55_P2018825	BC172047		-7.57722	down
A_55_P2093764	NM_012010	Eif2s3x	-7.40206	down
A_51_P129803	NM_009786	Cacybp	-6.72819	down
A_51_P441782	NM_028643	Micu2	-6.71647	down
A_55_P2184113	NM_025338	Aurkaip1	-6.14411	down
A_55_P2185543	NM_001252401	Tle2	-5.76102	down
A_55_P2115507	NM_152922	Egfl8	-5.55631	down
A_55_P2138906	NM_030562	Lrfn1	-5.55055	down
A_55_P2103668	NM_017467	Zfp316	-5.42682	down
A_55_P2135351	AF212920	Fam89b	-5.17134	down
A_55_P2156002	NM_133354	Sumo2	-5.12867	down
